# Chemoproteomics reveals immunogenic and tumor-associated cell surface substrates of ectokinase CK2α

**DOI:** 10.1101/2024.03.20.585970

**Authors:** Corleone S. Delaveris, Sophie Kong, Jeff Glasgow, Rita P. Loudermilk, Lisa L. Kirkemo, Fangzhu Zhao, Fernando Salangsang, Paul Phojanakong, Juan Antonio Camara Serrano, Veronica Steri, James A. Wells

## Abstract

New epitopes for immune recognition provide the basis of anticancer immunity. Due to the high concentration of extracellular adenosine triphosphate in the tumor microenvironment, we hypothesized that extracellular kinases (ectokinases) could have dysregulated activity and introduce aberrant phosphorylation sites on cell surface proteins. We engineered a cell-tethered version of the extracellular kinase CK2α, demonstrated it was active on cells under tumor-relevant conditions, and profiled its substrate scope using a chemoproteomic workflow. We then demonstrated that mice developed polyreactive antisera in response to syngeneic tumor cells that had been subjected to surface hyperphosphorylation with CK2α. Interestingly, these mice developed B cell and CD4+ T cell responses in response to these antigens but failed to develop a CD8+ T cell response. This work provides a workflow for probing the extracellular phosphoproteome and demonstrates that extracellular phosphoproteins are immunogenic even in a syngeneic system.
