## Supplementary material for "Chemoproteomics reveals immunogenic and tumor-associated cell surface substrates of ectokinase CK2α": Table S3

Protein Group	Accession	Top	Peptide	Unique	-10LgP	Mass	Length	ppm	m/z	z	RT	Area Sample 16	Area Sample 18	Intensity Sample 16	Intensity Sample 18	Source File	Scan	#Spec	#Spec Sample 16	#Spec Sample 18	Start	End	PTM	AScore
1	mCD44Fc	TRUE	Y.AGVFHVEK.N	Y	37.06	885.4708	8	0.7	443.743	2	43.2991	4.56E+06	1.05E+07	3.83E+07	8.85E+07	Q20220517-14.raw	7489	7	2	5	11	18
1	mCD44Fc	TRUE	K.ALPAPIEK.T	Y	37.89	837.496	8	0.8	419.7556	2	43.6098	2.06E+04		9.97E+04		Q20220517-08.raw	6906	1	1	0	338	345
1	mCD44Fc	TRUE	D.ASNIIDDDVSSGSTIEK.S	Y	28.43	1749.8268	17	0.9	875.9215	2	59.4439	3.89E+04	1.49E+05	2.50E+05	8.10E+05	Q20220517-12.raw	13240	2	1	1	151	167
1	mCD44Fc	TRUE	D.DDVSSGSTIEK.S	Y	21.31	1136.5197	11	0.7	569.2675	2	35.6758	1.24E+05	2.31E+05	1.29E+06	2.17E+06	Q20220517-12.raw	5477	4	2	2	157	167
1	mCD44Fc	TRUE	T.DLPNSFDGPVTITIVNR.D	Y	34.02	1856.9631	17	0.9	929.4897	2	75.9893	1.97E+04	3.47E+04	1.81E+05	2.86E+05	Q20220517-12.raw	20501	2	1	1	115	131
1	mCD44Fc	TRUE	G.DQDDSFFIR.S	Y	35.84	1141.504	9	3.4	571.7612	2	68.8325	1.92E+04	4.35E+04	1.26E+05	2.58E+05	Q20220517-14.raw	16586	2	1	1	187	195
1	mCD44Fc	TRUE	D.DSFFIR.S	Y	32.09	783.3915	6	0.5	392.7032	2	63.1886	1.29E+05	2.79E+05	6.29E+05	2.40E+06	Q20220517-12.raw	14564	4	1	3	190	195
1	mCD44Fc	TRUE	V.DVSHEDPEVK.F	Y	57.39	1153.5251	10	2.5	577.7712	2	58.8572	1.04E+04		4.63E+04		Q20220517-08.raw	12018	1	1	0	276	285
1	mCD44Fc	TRUE	D.DVSSGSTIEK.S	Y	31.43	1021.4927	10	1.9	511.7546	2	32.7989	2.10E+05	3.01E+05	7.62E+05	2.76E+06	Q20220517-12.raw	4657	3	1	2	158	167
1	mCD44Fc	TRUE	R.EEQYNSTYR.V	Y	49.55	1188.5048	9	0.8	595.2601	2	46.1079	3.22E+05		1.52E+06		Q20220517-10.raw	10169	3	3	0	304	312
1	mCD44Fc	TRUE	R.EPQVYTLPPSR.D	Y	68.47	1285.6666	11	1.6	643.8416	2	56.3657	4.82E+04		2.67E+05		Q20220517-08.raw	10956	1	1	0	356	366
1	mCD44Fc	TRUE	R.EPQVYTLPPSRDELTK.N	Y	61.15	1871.9629	16	0.1	936.9888	2	65.3164	1.63E+05		6.33E+05		Q20220517-10.raw	18690	1	1	0	356	371
1	mCD44Fc	TRUE	G.FIEGNVVIPR.I	Y	23.36	1142.6448	10	2.2	572.3309	2	64.6282	1.52E+04	4.20E+04	1.08E+05	2.83E+05	Q20220517-12.raw	15071	2	1	1	61	70
1	mCD44Fc	TRUE	K.G(+42.01)QPREPQVYTLPPSR.D	Y	22.15	1765.9111	15	-14	883.9504	2	13.8113	9.76E+05	1.16E+06	9.62E+06	1.28E+07	Q20220517-09.raw	1949	12	9	3	352	366	Acetylation (N-term)	G1:Acetylation (N-term):1001.00
1	mCD44Fc	TRUE	K.GFETC(+57.02)R.Y	Y	39.12	768.3224	6	-0.8	385.1682	2	28.657	6.17E+05	1.17E+06	5.67E+06	1.03E+07	Q20220517-12.raw	3321	6	3	3	53	58	Carbamidomethylation	C5:Carbamidomethylation:1000.00
1	mCD44Fc	TRUE	K.GFYPSDIAVEWESNGQPENNYK.T	Y	200	2543.124	22	0.5	1272.5699	2	13.786	2.06E+05		1.37E+06		Q20220517-11.raw	1614	2	2	0	382	403
1	mCD44Fc	TRUE	E.GNVVIPR.I	Y	26.9	753.4497	7	0.4	377.7323	2	39.6678	5.74E+04	3.84E+04	5.19E+05	1.64E+05	Q20220517-14.raw	6324	3	2	1	64	70
1	mCD44Fc	TRUE	D.GPVTITIVNR.D	Y	25.78	1068.6292	10	0.2	535.322	2	59.0905		6.53E+04		3.16E+05	Q20220517-14.raw	12836	1	0	1	122	131
1	mCD44Fc	TRUE	K.GQPREPQVYTLPPSRDELTK.N	Y	59.73	2310.1968	20	1.5	771.074	3	63.176	1.03E+04	7.88E+04	1.27E+05	9.38E+05	Q20220517-10.raw	17366	3	2	1	352	371
1	mCD44Fc	TRUE	A.GVFHVEK.N	Y	29.5	814.4337	7	-0.1	408.2241	2	43.2828	2.93E+06	5.77E+06	2.48E+07	3.23E+07	Q20220517-14.raw	7714	8	3	5	12	18
1	mCD44Fc	TRUE	L.HTYLPTEQPTGDQDDSFFIR.S	Y	33.22	2366.0815	20	1.3	789.7021	3	70.1828	4.12E+05	7.47E+05	2.67E+06	4.96E+06	Q20220517-12.raw	17372	5	2	3	176	195
1	mCD44Fc	TRUE	D.IDASNIIDDDVSSGSTIEK.S	Y	26.66	1977.9379	19	-1	989.9752	2	69.5927		2.98E+04		2.99E+05	Q20220517-14.raw	16965	2	0	2	149	167
1	mCD44Fc	TRUE	N.IIDDDVSSGSTIEK.S	Y	22.24	1477.7147	14	-2.9	739.8625	2	52.1876		9.89E+04		6.91E+05	Q20220517-12.raw	10717	2	1	1	154	167
1	mCD44Fc	TRUE	Y.ILHTYLPTEQPTGDQDDSFFIR.S	Y	73.85	2592.2495	22	2.2	865.0923	3	73.1656	1.34E+06	2.12E+06	1.05E+07	1.62E+07	Q20220517-14.raw	18725	2	1	1	174	195
1	mCD44Fc	TRUE	K.KGEYRTHQEDIDASNIIDDDVSSGSTIEK.S	Y	39.81	3221.4958	29	1.7	806.3826	4	60.3272	5.04E+05	4.75E+06	2.41E+06	3.09E+07	Q20220517-14.raw	13198	4	1	3	139	167
1	mCD44Fc	TRUE	E.LLGGPSVFLFPPK.P	Y	43.43	1370.7961	13	1.8	686.4066	2	76.0796	2.28E+06	4.84E+06	1.23E+07	2.80E+07	Q20220517-14.raw	20415	8	4	4	245	257
1	mCD44Fc	TRUE	A.LPAPIEK.T	Y	27.21	766.4589	7	0.4	384.2368	2	59.8103					Q20220517-10.raw	15889	0	0	0	339	345
1	mCD44Fc	TRUE	Y.LPTEQPTGDQDDSFFIR.S	Y	47.38	1964.9115	17	1.1	983.4641	2	71.1351	2.67E+04	1.25E+05	2.16E+05	9.54E+05	Q20220517-14.raw	17705	3	2	1	179	195
1	mCD44Fc	TRUE	S.LSLSPGK.G	Y	22.84	700.4119	7	-1.2	351.2128	2	39.3949	5.88E+04		2.25E+05		Q20220517-06.raw	5441	2	1	1	452	458
1	mCD44Fc	TRUE	S.NIIDDDVSSGSTIEK.S	Y	29.12	1591.7577	15	-0.5	796.8857	2	60.0718	6.33E+04	1.11E+05	4.13E+05	8.11E+05	Q20220517-14.raw	13115	2	1	1	153	167
1	mCD44Fc	TRUE	D.QDDSFFIR.S	Y	36.1	1026.4771	8	1.3	514.2465	2	64.0104	6.05E+04	1.58E+05	3.51E+05	7.49E+05	Q20220517-12.raw	14813	2	1	1	188	195
1	mCD44Fc	TRUE	Y.RTHQEDIDASNIIDDDVSSGSTIEK.S	Y	25.84	2744.2737	25	1.7	687.0768	4	62.0754		1.54E+05		9.88E+05	Q20220517-14.raw	13766	2	0	2	143	167
1	mCD44Fc	TRUE	N.SFDGPVTITIVNR.D	Y	53.84	1417.7565	13	1.2	709.8864	2	70.4948	8.56E+05	1.41E+06	1.11E+07	1.80E+07	Q20220517-14.raw	17354	5	2	3	119	131
1	mCD44Fc	TRUE	V.SHEDPEVK.F	Y	55.17	939.4297	8	3.6	470.7238	2	58.878	1.01E+06		1.43E+06		Q20220517-08.raw	12025	1	1	0	278	285
1	mCD44Fc	TRUE	K.SLSLSPGK.G	Y	38.24	787.444	8	1.2	394.7297	2	39.5423	4.02E+04	2.87E+04	2.42E+05	1.05E+05	Q20220517-08.raw	5771	3	2	1	451	458
1	mCD44Fc	TRUE	R.T(+42.01)HQEDIDASNIIDDDVSSGSTIEK.S	Y	31.72	2630.1831	24	4.3	877.7387	3	66.5743		6.42E+04		4.00E+05	Q20220517-14.raw	15645	2	0	2	144	167	Acetylation (N-term)	T1:Acetylation (N-term):1001.00
1	mCD44Fc	TRUE	R.THQEDIDAS(+79.97)NIIDDDVSSGST(+79.97)IEK.S	Y	19.31	2748.1052	24	0.9	917.0432	3	72.0735		2.68E+04		2.23E+05	Q20220517-14.raw	18193	1	0	1	144	167	Phosphorylation (STY); Phosphorylation (STY)	S9:Phosphorylation (STY):0.00;T21:Phosphorylation (STY):0.00
1	mCD44Fc	TRUE	R.THQEDIDAS(+79.97)NIIDDDVSSGSTIEK.S	Y	27.49	2668.1389	24	1.6	890.3883	3	70.6423	4.13E+05	6.43E+04	3.01E+06	4.85E+05	Q20220517-14.raw	17507	10	8	2	144	167	Phosphorylation (STY)	S9:Phosphorylation (STY):5.59
1	mCD44Fc	TRUE	R.THQEDIDASN.I	Y	19.52	1128.4684	10	1.5	565.2423	2	26.1388	1.46E+04	3.11E+04	7.70E+04	1.33E+05	Q20220517-12.raw	2763	2	1	1	144	153
1	mCD44Fc	TRUE	R.THQEDIDASNIID.D	Y	44.16	1469.6633	13	2.5	735.8408	2	59.726		5.03E+04		2.57E+05	Q20220517-14.raw	12975	1	0	1	144	156
1	mCD44Fc	TRUE	R.THQEDIDASNIIDD.D	Y	23.51	1584.6903	14	1.5	793.3536	2	61.3852	9.90E+04	7.89E+04	5.24E+05	3.89E+05	Q20220517-12.raw	13944	2	1	1	144	157
1	mCD44Fc	TRUE	R.THQEDIDASNIIDDDVS(+79.97)S(+79.97)GS(+79.97)TIEK.S	Y	68.21	2828.0715	24	0.8	943.6985	3	76.3215	3.96E+05		1.87E+06		Q20220517-12.raw	20663	1	1	0	144	167	Phosphorylation (STY); Phosphorylation (STY); Phosphorylation (STY)	S17:Phosphorylation (STY):11.12;S18:Phosphorylation (STY):12.33;S20:Phosphorylation (STY):17.01
1	mCD44Fc	TRUE	R.THQEDIDASNIIDDDVS(+79.97)S(+79.97)GSTIEK.S	Y	60.7	2748.1052	24	1.4	917.0436	3	72.0241	1.83E+06		9.31E+06		Q20220517-12.raw	18259	2	2	0	144	167	Phosphorylation (STY); Phosphorylation (STY)	S17:Phosphorylation (STY):0.00;S18:Phosphorylation (STY):0.00
1	mCD44Fc	TRUE	R.THQEDIDASNIIDDDVS(+79.97)SGSTIEK.S	Y	78.49	2668.1389	24	-0.3	890.3867	3	68.1412	6.31E+06	2.32E+05	8.23E+07	1.24E+06	Q20220517-12.raw	16618	10	9	1	144	167	Phosphorylation (STY)	S17:Phosphorylation (STY):11.06
1	mCD44Fc	TRUE	R.THQEDIDASNIIDDDVSS(+79.97)GS(+79.97)TIEK.S	Y	61.06	2748.1052	24	1.4	917.0436	3	72.0241	1.67E+06		8.37E+06		Q20220517-12.raw	18441	1	1	0	144	167	Phosphorylation (STY); Phosphorylation (STY)	S18:Phosphorylation (STY):0.00;S20:Phosphorylation (STY):0.00
1	mCD44Fc	TRUE	R.THQEDIDASNIIDDDVSSGSTIEK.S	Y	158.33	2588.1726	24	0.8	863.7321	3	12.7107	7.95E+07	4.37E+08	8.27E+08	7.48E+09	Q20220517-13.raw	1318	208	72	136	144	167
1	mCD44Fc	TRUE	R.THQEDIDASNIIDDDVSSGSTIEKS.T	Y	24.93	2675.2046	25	1.1	669.8091	4	65.3116		3.60E+05		1.71E+06	Q20220517-14.raw	15045	3	0	3	144	168
1	mCD44Fc	TRUE	R.TPEVTC(+57.02)VVVDVSHEDPEVK.F	Y	115.79	2138.02	19	2.5	713.6824	3	67.1539	2.89E+04		1.57E+05		Q20220517-08.raw	15384	1	1	0	267	285	Carbamidomethylation	C6:Carbamidomethylation:1000.00
1	mCD44Fc	TRUE	H.TYLPTEQPTGDQDDSFFIR.S	Y	60.15	2229.0225	19	3.7	744.0175	3	74.0671	1.92E+06	4.35E+06	2.09E+07	5.59E+07	Q20220517-14.raw	19343	12	3	9	177	195
1	mCD44Fc	TRUE	G.VFHVEK.N	Y	25.95	757.4122	6	0.1	379.7134	2	43.3847	1.19E+05	2.49E+05	1.22E+06	1.58E+06	Q20220517-14.raw	7620	4	2	2	13	18
1	mCD44Fc	TRUE	S.VFLFPPK.P	Y	23.73	846.5003	7	0	424.2574	2	65.6488	1.08E+05	2.84E+05	2.73E+05	1.18E+06	Q20220517-06.raw	14340	11	4	7	251	257
1	mCD44Fc	TRUE	R.VVSVLTVLHQDWLNGK.E	Y	120.34	1806.9991	16	1.8	904.5085	2	13.786	4.58E+05	1.78E+05	3.61E+06	1.51E+06	Q20220517-11.raw	1603	4	2	2	313	328
1	mCD44Fc	TRUE	R.W(+42.01)QQGNVFSC(+57.02)SVM(+15.99)HEALHNHY(+79.97)TQKSLSLSPGK.G	Y	19.4	3707.665	31	9.9	927.9327	4	74.25	2.57E+04	2.67E+04	3.22E+05	2.44E+05	Q20220517-12.raw	19522	3	2	1	428	458	Acetylation (N-term); Carbamidomethylation; Oxidation (M); Phosphorylation (STY)	W1:Acetylation (N-term):1000.00;C9:Carbamidomethylation:1000.00;M12:Oxidation (M):1000.00;Y20:Phosphorylation (STY):0.00
1	mCD44Fc	TRUE	R.Y(+42.01)AGVFHVEKNGR.Y	Y	21.08	1417.7102	12	2.7	473.5786	3	55.061		2.93E+03		1.86E+04	Q20220517-14.raw	11136	1	0	1	10	21	Acetylation (N-term)	Y1:Acetylation (N-term):1001.00
1	mCD44Fc	TRUE	R.Y(+42.01)GFIEGNVVIPR.I	Y	35.15	1404.7401	12	3.3	703.3796	2	74.0961		2.47E+04		2.44E+05	Q20220517-14.raw	19299	2	0	2	59	70	Acetylation (N-term)	Y1:Acetylation (N-term):1001.00
1	mCD44Fc	TRUE	R.YAGVFHVEK.N	Y	55.8	1048.5342	9	1.3	525.275	2	43.2991	1.39E+08	2.66E+08	1.06E+09	1.53E+09	Q20220517-14.raw	7592	118	61	57	10	18
1	mCD44Fc	TRUE	R.YGFIEGNVVIPR.I	Y	102.02	1362.7295	12	4	682.3748	2	12.69	1.49E+08	3.18E+08	1.80E+09	3.70E+09	Q20220517-13.raw	1371	112	46	66	59	70
1	mCD44Fc	TRUE	G.YILHTYLPTEQPTGDQDDSFFIR.S	Y	64	2755.313	23	2.4	919.4471	3	74.8012	3.45E+05	7.81E+05	3.02E+06	6.53E+06	Q20220517-14.raw	19646	2	1	1	173	195
1	mCD44Fc	TRUE	T.YLPTEQPTGDQDDSFFIR.S	Y	37.66	2127.9749	18	2.6	710.334	3	73.1671	1.45E+05	2.47E+05	1.21E+06	1.91E+06	Q20220517-14.raw	18741	4	2	2	178	195
