## Supplementary material for "Chemoproteomics reveals immunogenic and tumor-associated cell surface substrates of ectokinase CK2α": Table S4

Protein Group	Accession	Top	Peptide	Unique	-10LgP	Mass	Length	ppm	m/z	z	RT	Area CD44 LOF	Area CD44 WT	Intensity CD44 LOF	Intensity CD44 WT	Source File	Scan	#Spec	#Spec CD44 LOF	#Spec CD44 WT	Start	End	PTM	AScore	Precursor Id	1/k0 Range
1	P16070|CD44_HUMAN	TRUE	N.AFDGPITITIVNR.D	Y	85.17	1415.7772	13	0.2	708.8904	2	62.8815	1.24E+02	9.94E+03	2.06E+04	3.40E+05	20220125_CD44_CK2_wt_Slot1-1_1_2803.d	6594696	17	11	6	138	150			99846	0.9432-0.9560
1	P16070|CD44_HUMAN	TRUE	K.AFNSTLPTM(+15.99)AQM(+15.99)EK.A	Y	80.32	1599.7273	14	1.3	800.8656	2	29.451	9.01E+03	4.15E+04	2.01E+05	1.58E+06	20220125_CD44_CK2_wt_Slot1-1_1_2803.d	3081158	89	12	77	55	68	Oxidation (M); Oxidation (M)	M9:Oxidation (M):1001.00;M12:Oxidation (M):1001.00	41660	1.0111-1.0238
1	P16070|CD44_HUMAN	TRUE	K.AFNSTLPTM(+15.99)AQMEK.A	Y	70.52	1583.7323	14	1.6	792.8684	2	37.6913		6.58E+03		1.29E+05	20220125_CD44_CK2_wt_Slot1-1_1_2803.d	3941099	18	2	16	55	68	Oxidation (M)	M9:Oxidation (M):14.84	55205	1.0045-1.0172
1	P16070|CD44_HUMAN	TRUE	K.AFNSTLPTMAQMEK.A	Y	92.47	1567.7374	14	0.9	784.8705	2	51.4111		1.66E+04		2.33E+05	20220125_CD44_CK2_wt_Slot1-1_1_2803.d	5374756	12	0	12	55	68			79732	1.0055-1.0182
1	P16070|CD44_HUMAN	TRUE	K.ALSIGFETC(+57.02)R.Y	Y	85.86	1152.5597	10	-12.7	577.2831	2	45.3545	2.60E+03	3.28E+04	3.62E+04	1.56E+06	20220125_CD44_CK2_LOF_Slot1-2_1_2804.d	4736780	17	3	14	69	78	Carbamidomethylation	C9:Carbamidomethylation:1000.00	66914	0.8716-0.8844
1	P16070|CD44_HUMAN	TRUE	F.DGPITITIVNR.D	Y	79.98	1197.6718	11	2.3	599.8397	2	54.6954					20220125_CD44_CK2_wt_Slot1-1_1_2803.d	5728584	10	0	10	140	150			85638	0.8737-0.8865
1	P16070|CD44_HUMAN	TRUE	I.EGHVVIPR.I	Y	89.94	905.5082	8	-1.1	453.7573	2	48.6887		2.32E+03		6.32E+04	20220125_CD44_CK2_wt_Slot1-1_1_2803.d	5092512	4	0	4	83	90			74724	0.8609-0.8737
1	P16070|CD44_HUMAN	TRUE	R.F(+42.01)AGVFHVEK.N	Y	75.5	1074.5498	9	-2.3	538.2767	2	57.1836	1.25E+02		3.49E+03		20220125_CD44_CK2_wt_Slot1-1_1_2803.d	5989888	27	2	25	30	38	Acetylation (N-term)	F1:Acetylation (N-term):1001.00	89902	0.8691-0.8819
1	P16070|CD44_HUMAN	TRUE	R.FAGVFHVEK.N	Y	73.59	1032.5392	9	-13	517.2731	2	30.6614	2.96E+05	1.36E+06	1.44E+07	1.18E+08	20220125_CD44_CK2_LOF_Slot1-2_1_2804.d	3193028	128	29	99	30	38			43370	0.8517-0.8645
1	P16070|CD44_HUMAN	TRUE	G.FIEGHVVIPR.I	Y	78.8	1165.6608	10	0	583.833	2	48.6982	1.14E+02	5.33E+04	1.38E+04	2.76E+06	20220125_CD44_CK2_wt_Slot1-1_1_2803.d	5093446	15	7	8	81	90			74740	0.9115-0.9243
1	P16070|CD44_HUMAN	TRUE	Y.GFIEGHVVIPR.I	Y	87.68	1222.6823	11	-1.8	612.3424	2	48.7113	1.59E+03	9.33E+04	6.52E+04	4.56E+06	20220125_CD44_CK2_wt_Slot1-1_1_2803.d	5095324	79	10	69	80	90			74782	0.9325-0.9453
1	P16070|CD44_HUMAN	TRUE	F.IEGHVVIPR.I	Y	70.73	1018.5923	9	-3.1	510.2978	2	48.6929		2.62E+04		5.97E+05	20220125_CD44_CK2_wt_Slot1-1_1_2803.d	5092507	3	0	3	82	90			74719	0.8609-0.8737
1	P16070|CD44_HUMAN	TRUE	D.IYPSNPTDDDVSSGSSSER.S	Y	102.71	2011.8606	19	-4.5	1006.9251	2	23.7133					20220125_CD44_CK2_wt_Slot1-1_1_2803.d	2480170	13	7	6	168	186			33700	1.1134-1.1261
1	P16070|CD44_HUMAN	TRUE	T.N(+42.01)PEDIY(+79.97)PSNPTDDDVSSGSSSER.S	Y	73.05	2589.0027	23	18	864.0287	3	35.1431					20220125_CD44_CK2_LOF_Slot1-2_1_2804.d	3674927	2	1	1	164	186	Acetylation (N-term); Phosphorylation (STY)	N1:Acetylation (N-term):1000.00;Y6:Phosphorylation (STY):11.10	50663	0.9141-0.9269
1	P16070|CD44_HUMAN	TRUE	T.NPEDIYPSNPTDDDVSSGSSSER.S	Y	71.38	2467.0259	23	-8.8	1234.5164	2	33.2855					20220125_CD44_CK2_LOF_Slot1-2_1_2804.d	3480067	3	3	0	164	186			47665	1.2226-1.2352
1	P16070|CD44_HUMAN	TRUE	N.PEDIYPSNPTDDDVSSGSSSER.S	Y	121.03	2352.9829	22	-0.1	1177.4893	2	31.8159	4.06E+01		8.74E+03		20220125_CD44_CK2_wt_Slot1-1_1_2803.d	3327211	25	15	10	165	186			45361	1.2028-1.2155
1	P16070|CD44_HUMAN	TRUE	Y.PSNPTDDDVSSGSSSER.S	Y	109.86	1735.7133	17	-14.1	868.8566	2	35.3232	2.58E+02		3.56E+04		20220125_CD44_CK2_LOF_Slot1-2_1_2804.d	3691839	35	30	5	170	186			51051	0.9999-1.0126
1	P16070|CD44_HUMAN	TRUE	N.PTDDDVSSGSSSER.S	Y	111.03	1437.5856	14	0.8	719.7949	2	9.9684	4.62E+02	6.13E+02	3.18E+04	1.95E+04	20220125_CD44_CK2_wt_Slot1-1_1_2803.d	1038734	3	2	1	173	186			13328	0.9284-0.9412
1	P16070|CD44_HUMAN	TRUE	Y.RTNPEDIYPSNPTDDDVSSGSSSER.S	Y	90.34	2724.1746	25	-8.9	909.0502	3	28.376					20220125_CD44_CK2_wt_Slot1-1_1_2803.d	2966675	1	0	1	162	186			40091	0.9264-0.9391
1	P16070|CD44_HUMAN	TRUE	N.STLPTMAQM(+15.99)EK.A	Y	67.48	1251.5839	11	-3.1	626.7923	2	24.8428		2.04E+02		6.52E+03	20220125_CD44_CK2_wt_Slot1-1_1_2803.d	2595542	3	0	3	58	68	Oxidation (M)	M9:Oxidation (M):29.32	35240	0.8962-0.9090
1	P16070|CD44_HUMAN	TRUE	F.STVHPIPDEDSPWITDSTDR.I	Y	125.27	2267.0342	20	0.6	756.6797	3	47.0712		7.94E+03		4.34E+05	20220125_CD44_CK2_wt_Slot1-1_1_2803.d	4927106	20	0	20	199	218			71804	0.8839-0.8967
1	P16070|CD44_HUMAN	TRUE	Y.TFSTVHPIPDEDSPWITDSTDR.I	Y	101.21	2515.1504	22	-14.3	839.372	3	55.9251		1.00E+03		1.11E+04	20220125_CD44_CK2_wt_Slot1-1_1_2803.d	5857427	5	0	5	197	218			87797	0.9335-0.9463
1	P16070|CD44_HUMAN	TRUE	R.TNPEDIYPS(+79.97)NPTDDDVSSGSSSER.S	Y	77.94	2648.0398	24	0	1325.0167	2	41.7875		3.54E+03		1.82E+04	20220125_CD44_CK2_wt_Slot1-1_1_2803.d	4398345	8	0	8	163	186	Phosphorylation (STY)	S9:Phosphorylation (STY):0.00	62631	1.2580-1.2707
1	P16070|CD44_HUMAN	TRUE	R.TNPEDIYPSNPT(+79.97)DDDVSSGSSSER.S	Y	109.78	2648.0398	24	0.6	1325.0175	2	43.7924		4.16E+04		4.19E+05	20220125_CD44_CK2_wt_Slot1-1_1_2803.d	4657167	92	0	92	163	186	Phosphorylation (STY)	T12:Phosphorylation (STY):23.26	67167	1.2636-1.2762
1	P16070|CD44_HUMAN	TRUE	R.TNPEDIYPSNPTDDDVS(+79.97)SGSSSER.S	Y	109.9	2648.0398	24	0.4	1325.0172	2	47.129		2.83E+04		6.05E+04	20220125_CD44_CK2_wt_Slot1-1_1_2803.d	4947621	27	0	27	163	186	Phosphorylation (STY)	S17:Phosphorylation (STY):0.00	72123	1.2565-1.2692
1	P16070|CD44_HUMAN	TRUE	R.TNPEDIYPSNPTDDDVSS(+79.97)GSSSER.S	Y	95.01	2648.0398	24	4.6	1325.0227	2	46.8401		6.05E+03		5.29E+04	20220125_CD44_CK2_wt_Slot1-1_1_2803.d	4902814	11	0	11	163	186	Phosphorylation (STY)	S18:Phosphorylation (STY):4.64	71380	1.2702-1.2828
1	P16070|CD44_HUMAN	TRUE	R.TNPEDIYPSNPTDDDVSSGS(+79.97)SSER.S	Y	100.79	2648.0398	24	5.4	1325.0238	2	48.0093		1.50E+04		1.32E+05	20220125_CD44_CK2_wt_Slot1-1_1_2803.d	5026012	51	0	51	163	186	Phosphorylation (STY)	S20:Phosphorylation (STY):0.00	73402	1.2717-1.2843
1	P16070|CD44_HUMAN	TRUE	R.TNPEDIYPSNPTDDDVSSGSS(+79.97)SER.S	Y	91.63	2648.0398	24	0.1	1325.0168	2	47.5883		3.31E+04		9.04E+04	20220125_CD44_CK2_wt_Slot1-1_1_2803.d	4984019	20	0	20	163	186	Phosphorylation (STY)	S21:Phosphorylation (STY):0.00	72719	1.2697-1.2823
1	P16070|CD44_HUMAN	TRUE	R.TNPEDIYPSNPTDDDVSSGSSS(+79.97)ER.S	Y	85.61	2648.0398	24	0.1	1325.0168	2	47.5883		4.89E+03		3.21E+04	20220125_CD44_CK2_wt_Slot1-1_1_2803.d	4986818	16	0	16	163	186	Phosphorylation (STY)	S22:Phosphorylation (STY):0.00	72764	1.2712-1.2838
1	P16070|CD44_HUMAN	TRUE	R.TNPEDIYPSNPTDDDVSSGSSSER.S	Y	184.27	2568.0735	24	2.8	1285.0375	2	35.2653	3.39E+05	3.80E+05	7.80E+07	8.92E+07	20220125_CD44_CK2_wt_Slot1-1_1_2803.d	3675110	363	178	185	163	186			50846	1.2570-1.2697
1	P16070|CD44_HUMAN	TRUE	S.TVHPIPDEDSPWITDSTDR.I	Y	97.71	2180.0022	19	-1.8	727.6675	3	46.9152		2.77E+03		4.73E+04	20220125_CD44_CK2_wt_Slot1-1_1_2803.d	4899094	3	0	3	200	218			71332	0.8716-0.8844
1	P16070|CD44_HUMAN	TRUE	R.Y(+42.01)GFIEGHVVIPR.I	Y	88.4	1427.7561	12	-4.4	714.8765	2	62.674					20220125_CD44_CK2_wt_Slot1-1_1_2803.d	6565717	3	0	3	79	90	Acetylation (N-term)	Y1:Acetylation (N-term):1001.00	99325	1.0193-1.0320
1	P16070|CD44_HUMAN	TRUE	R.YGFIEGHVVIPR.I	Y	112.64	1385.7455	12	-0.5	693.8742	2	48.6454	1.66E+04	3.95E+05	4.55E+05	1.29E+07	20220125_CD44_CK2_wt_Slot1-1_1_2803.d	5093442	1248	25	1223	79	90			74736	1.0111-1.0238
